# Chromosome-scale Genome Assembly of the Allopolyploid *Arundo donax*

**DOI:** 10.1101/2023.06.18.544523

**Authors:** Mengmeng Ren, Fupeng Liu, Xiaohong Han, Daohong Wu, Hai Peng

## Abstract

*Arundo donax* L (*A. donax*). is a promising energy crop with high biomass and wide adaptability, while lack of reference genome limiting the genetic improvement of this crop. Here, we report two different chromosome-scale assemblies of *A. donax* genome (0004 and 0408) using Pacbio SMRT sequencing and Hi-C technology. The genome size of these two assemblies is 1.30 Gb / 2.86 Gb with contig N50 33.15 Mb / 34.62 Mb respectively. A total of 74,403 / 167,586 gene models were predicted in 0004 and 0408 genome, of which over 90% of genes were functionally annotated. Comparative genome analysis revealed that 0004 is alloenneaploid and 0408 is allohexaploid. Further analysis revealed that *A. donax* undergone strong gene family expansion and two whole-genome duplication events during evolution. Our results will enhance genetic understanding and promote the genetic improvement of *A. donax*.
