## Supplementary material for "Chromosome-scale Genome Assembly of the Allopolyploid *Arundo donax*": Supplementary file2.xlsx

### Sheet: TE
Statistics of TE repeated sequences in 0004 genome
Class	Order	Super family	Number of elements	Length of sequence (bp)	Percentage of sequence (%)
Class I			921040	558075626	42.93
	LTR		794456	508923710	39.15
		Gypsy	367500	285402045	21.96
		Unknown	208202	72527820	5.58
		Chromovirus	10806	6215010	0.48
		Copia	141713	94717221	7.29
		Non-chromovirus	5014	4531400	0.35
		Ale	19601	11376574	0.88
		Sire	16874	11218379	0.86
		Tar	1311	1792030	0.14
		Ikeros	7796	5830391	0.45
		Bianca	4541	2191631	0.17
		Angela	4520	8748174	0.67
		Ivana	2298	2052777	0.16
		Other	4280	2320258	0.18
	LINE		112361	47584219	3.66
		L1	62111	31148137	2.4
		Unknown	45428	12467105	0.96
		RTE-BovB	4490	3917476	0.3
		Other	332	51501	0
	SINE		14223	1567697	0.12
		Unknown	14046	1552506	0.12
		Other	177	15191	0
Class II			479326	111948124	8.61
	DNA		397447	95736949	7.36
		Unknown	128122	29192506	2.25
		MULE-MuDR	74450	18563488	1.43
		MuLE-MuDR	6160	2621266	0.2
		TcMar-Stowaway	26468	4380729	0.34
		PIF-Harbinger	49781	11119271	0.86
		CMC-EnSpm	65041	18798833	1.45
		hAT-Tip100	11643	3234453	0.25
		hAT-Ac	22420	4848792	0.37
		hAT-Tag1	9881	2425964	0.19
		Other	3481	551647	0.04
	RC		29708	5181442	0.4
		Helitron	29516	5173681	0.4
		Other	192	7761	0
	MITE		52171	11029733	0.85
		Unknown	52171	11029733	0.85
Total TEs			1400366	670023750	51.54
Tandem Repeats			159480	9982501	0.77
	SSR		70102	873890	0.07
	tandem_repeat		89378	9108611	0.7
Other			15193	16371604	1.26
Unknown			74836	14392054	1.11
Simple repeats			3735	442989	0.03
Low complexity			152	23836	0
Total Repeats			1653762	711236734	54.71
Statistics of TE repeated sequences in 0408 genome
Class	Order	Super family	Number of elements	Length of sequence (bp)	Percentage of sequence (%)
Class I			2153746	1324914080	46.38
	LTR		1904271	1234327733	43.21
		Gypsy	854300	727760548	25.48
		Copia	399402	228320163	7.99
		Unknown	476223	155656792	5.45
		Bianca	16393	11426190	0.4
		Angela	7196	14633453	0.51
		Non-chromovirus	29538	21970677	0.77
		Sire	32540	20897273	0.73
		Ale	43654	23813725	0.83
		Chromovirus	17757	10814911	0.38
		Ivana	7946	6899340	0.24
		Ikeros	11586	7424241	0.26
		Other	7736	4710420	0.16
	LINE		218233	86990529	3.05
		Unknown	69833	14189797	0.5
		L1	134404	67893055	2.38
		I-Jockey	5438	3199701	0.11
		Other	8558	1707976	0.06
	SINE		31242	3595818	0.13
		Unknown	29659	3316173	0.12
		Other	1583	279645	0.01
Class II			783579	186457805	6.53
	DNA		712260	173202055	6.06
		PIF-Harbinger	100439	21634729	0.76
		Unknown	193998	40540560	1.42
		CMC-EnSpm	112984	34198174	1.2
		MULE-MuDR	148852	40781661	1.43
		hAT-Tag1	13232	3921206	0.14
		TcMar-Stowaway	50748	8250417	0.29
		hAT-Tip100	24632	6790728	0.24
		hAT-Ac	44374	9886616	0.35
		MuLE-MuDR	14131	5191547	0.18
		Other	8870	2006417	0.07
	RC		50338	9633694	0.34
		Helitron	50089	9623593	0.34
		Other	249	10101	0
	MITE		20981	3622056	0.13
		Unknown	20981	3622056	0.13
Total TEs			2937325	1511371885	52.91
Tandem Repeats			330958	23883191	0.84
	tandem_repeat		181468	22026147	0.77
	SSR		149490	1857044	0.07
Other			33357	54189615	1.9
Unknown			164253	36110282	1.26
Simple repeats			11530	1673650	0.06
Low complexity			311	44894	0
Total Repeats			3477734	1627273517	56.96

### Sheet: Gene prediton
Number of predicted genes using different method
	0004	0408
Transcriptome prediction	49524	80249
Homologous protein prediction	94613	172436
ab initio prediction	78102	174926
Integrated gene set	74403	167586
Statistics of protein coding genes
Gene set	Total number of genes	Average gene length(bp)	Average CDS length(bp)	Average exons number per gene	Average exon length(bp)	Average intron length(bp)
0004	74403	3507.41	1192.62	5.31	224.79	537.64
0408	167586	3226.92	1138.43	5.02	226.57	518.93

### Sheet: ncRNA
Statistics of non-coding RNA in 0004 genome
Type		Copy Number	Average Length(bp)	Total Length(bp)	Percentage of sequence(%)
rRNA (2,320)	18S	213	1820.54	387774	0.0298
	28S	214	3873	828822	0.0638
	5.8S	4	150.75	603	0
	5S	1885	115.46	217641	0.0167
sRNA (3,118)	snRNA	2484	111.84	277812	0.0214
	miRNA	345	133.81	46166	0.0036
	spliceosomal	259	148.85	38552	0.003
	other	30	237.33	7120	0.0005
Regulatory	cis-regulatory elements	19	61.53	1169	0.0001
tRNA	tRNA	1392	75.89	105643	0.0081
Statistics of non-coding RNA in 0408 genome
Type		Copy Number	Average Length(bp)	Total Length(bp)	Percentage of sequence(%)
rRNA (6,305)	18S	2116	1804.64	3818612	0.1337
	28S	2199	3739.96	8224174	0.2879
	5.8S	40	153.93	6157	0.0002
	5S	1927	115.23	222057	0.0078
sRNA (6,702)	snRNA	5384	112.43	605334	0.0212
	miRNA	724	133.11	96372	0.0034
	spliceosomal	528	146.81	77516	0.0027
	other	66	222.98	14717	0.0005
Regulatory	cis-regulatory elements	29	64.93	1883	0.0001
tRNA	tRNA	3175	76.3	242256	0.0085

### Sheet: Gene annotation
Statistics of annotated genes in 0004 genome
Type		Number	Percent (%)
Annotation	Swissprot	53583	72.02
	KEGG	25415	34.16
	KOG	35354	47.52
	GO	42696	57.38
	NR	67130	90.22
Total	Annotated	67377	90.56
	Gene	74403	-
Statistics of annotated genes in 0408 genome
Type		Number	Percent (%)
Annotation	Swissprot	119031	71.03
	KEGG	57104	34.07
	KOG	78936	47.1
	GO	94452	56.36
	NR	151688	90.51
Total	Annotated	152275	90.86
	Gene	167586	-

### Sheet: Transcripts
Statistics of transcripts in different tissues of 0004
Sample	FPKM>0	Ratio	0<FPKM<0.1	Ratio	0.1<=FPKM<3.75	Ratio	3.75<=FPKM<15	Ratio	FPKM>=15	Ratio
0004-panicle	52890	0.7109	5100	0.0685	25520	0.343	13602	0.1828	8668	0.1165
0004-bud	59778	0.8034	5164	0.0694	28552	0.3837	16813	0.226	9249	0.1243
0004-leaf	57069	0.767	4685	0.063	29273	0.3934	14471	0.1945	8640	0.1161
0004-root	57138	0.768	3987	0.0536	26473	0.3558	17284	0.2323	9394	0.1263
Total Expressed Gene	64432	0.866	-	-	-	-	-	-	-	-
Statistics of transcripts in different tissues of 0408
Sample	FPKM>0	Ratio	0<FPKM<0.1	Ratio	0.1<=FPKM<3.75	Ratio	3.75<=FPKM<15	Ratio	FPKM>=15	Ratio
0408-panicle	112307	0.6701	9981	0.0596	67709	0.404	25801	0.154	8816	0.0526
0408-bud	120598	0.7196	15599	0.0931	73609	0.4392	21602	0.1289	9788	0.0584
0408-leaf	115796	0.691	15720	0.0938	67028	0.4	23847	0.1423	9201	0.0549
0408-root	123599	0.7375	13509	0.0806	77298	0.4612	23642	0.1411	9150	0.0546
Total Expressed Gene	138317	0.8253	-	-	-	-	-	-	-	-
